# Massive windborne migration of Sahelian insects: Diversity, seasonality, altitude, and direction

**DOI:** 10.1101/2020.02.28.960195

**Authors:** J Florio, L Verú, A Dao, AS Yaro, M Diallo, ZL Sanogo, D Samaké, DL Huestis, O Yossi, E Talamas, L Chomorro, JH Frank, M Biondi, C Morkel, C Bartlett, Y-M Linton, E Strobach, JW Chapman, DR Reynolds, R Faiman, BJ Krajacich, CS Smith, T Lehmann

**Affiliations:** Laboratory of Malaria and Vector Research, NIAID, NIH. Rockville, MD, USA; Malaria Research and Training Center (MRTC) / Faculty of Medicine, Pharmacy and Odonto-stomatology, Bamako, Mali; Systematic Entomology Laboratory - ARS, USDA, Smithsonian Institution, National Museum of Natural History, Washington, DC, USA; Florida Department of Agriculture and Consumer Services, Division of Plant Industry, Gainesville, FL, USA; Entomology and Nematology Department, University of Florida, Gainesville, FL, USA; Department of Life, Health, and Environmental Sciences, University of L’Aquila, Italy; Institute of Applied Entomology, Beverungen, Germany; Department of Entomology and Wildlife Ecology, University of Delaware, Newark DE, USA; Earth System Science Interdisciplinary Center, University of Maryland, College Park, MD, USA; Walter Reed Biosystematics Unit, Smithsonian Institution Museum Support Center, Suitland, MD, USA and Department of Entomology, Smithsonian Institution, National Museum of Natural History, Washington, DC, USA; Centre for Ecology and Conservation, and Environment and Sustainability Inst., University of Exeter, Penryn, Cornwall, UK and College of Plant Protection, Nanjing Agricultural University, Nanjing, P. R. China; Natural Resources Institute, University of Greenwich, Chatham, Kent, ME4 4TB, UK, and Rothamsted Research, Harpenden, Hertfordshire AL5 2JQ, UK; American Museum of Natural History, New York, NY, USA

**Keywords:** aero-ecology, Africa, biodiversity, conservation, dispersal, food security, insect-migration, public health, Sahel, windborne

## Abstract

Knowledge on long-distance migration of insects is especially important for food security, public health, and conservation–issues that are especially significant in Africa. During the wet season, the Sahel nourishes diverse life forms which are soon purged by the long dry season. Windborne migration is a key strategy enabling exploitation of such ephemeral havens. However, our knowledge of these large-scale movements remains sparse due to the virtual invisibility of insects flying at altitude. In this first cross-season investigation (3 years) of the aerial insect fauna over Africa, we sampled crepuscular and nocturnal insects flying 40–290 m above ground in four Sahelian villages in Mali, using sticky nets mounted on tethered helium-filled balloons. Nearly half a million insects were caught, representing at least thirteen insect orders following preliminary sorting of the collections. At least 100 insect families were determined to have been captured at altitude in samples collected on 222 nets, obtained in 125 collections over 96 nights. Control nets (raised momentarily to >40 m during system launch and retrieval) confirmed that the insects were captured at altitude, not near the ground. Thirteen ecologically and phylogenetically diverse species were studied in detail. The flight activity of all species peaked during the wet season every year across localities up to ~100 km apart, and occurred over multiple nights, suggesting regular migrations. Species differed in flight altitude, seasonality, and correlations with aerial temperatures, humidity, and wind speed. All taxa exhibited frequent migrations on southerly winds, accounting for the recolonization of the Sahel from southern source populations. “Return” southward movement at the end of the wet season occurred in most taxa but no selectivity for such winds was detected. Extrapolation of aerial density to estimate the seasonal number of migrants crossing Mali at latitude 14°N suggested numbers in the trillions, even for the modestly abundant taxa. Assuming 2–10 hours of flight, the nightly distances traversed exceed tens and even hundreds of kilometers. Two migration strategies were proposed: “residential Sahelian migration” and “round trip migration”. The unprecedented magnitude and diversity of long-range windborne insect migrations highlight the importance of this life strategy in their impact on Sahelian and neighboring ecosystems.
