## Supplemental Table 2 for "Massive windborne migration of Sahelian insects: Diversity, seasonality, altitude, and direction"

### Sheet: TaxaPap1
			Table S2: Identification, size, ecological services, and natural history of selected taxa
Taxon	Order	Family	Taxonomist	Body Length (mm)	Mass (mg)	Ecological Service	Taxa affected	DietA:gen/spec	Habitat	HabitatLarvae	Aestivation	Generatime	Migration (genus level)	Ref
Dysdercus sp. Audinet-Serville	Hemiptera	Pyrrhocoridae	Thomas Henry	13.8	43.52	Agricultural Pest	Cotton and many other crops	seeds malvales generalist	Lush vegetation	Baobab/Cotton/malvales, even millet, sorghum			Windborne LDM in Wafrica: Ivory coast	Duviard, 1977
Cysteochila endeca Drake	Hemiptera	Tingidae	Thomas Henry	3.23	0.57	Agricultural Pest	Pest of tamarind, rice	generalist						https://books.google.com/books?id=_bPGOa1FiDQC&pg=PR4&dq=Cysteochila+endeca&source=gbs_selected_pages&cad=3#v=onepage&q=Cysteochila%20endeca&f=false
Metacanthus nitidus Štusá	Hemiptera	Berytidae	Carsten Morkel	5.7	0.83		Feed on nettle: Fleuria aestuans may also be a predator of crop pests	Generalist	steppe and semi-desert				Suspected LDM	https://www.researchgate.net/publication/269699478_New_records_of_stilt_bugs_Insecta_Heteroptera_Berytidae_from_the_Afrotropical_region_with_distributional_and_ecological_notes
Nephotettix modulatus Melichar	Hemiptera	Cicadellidae	Charles Bartlett	4.56	2.98	Agricultural Pest	Voracious herbivore on crops and a vector of viral diseases	Generalist	Rice, millet, grasses	Rice, millet, grasses				RiceInsectsWAfrica
Anopheles coluzzii Coetzee & Wilkerson	Diptera	Culicidae	Adama Dao	1.2	1.5	Human Disease Vector	Primary vector of malaria and other human diseases	human specific	Standing water, peridomestic	aquatic	Yes: Dec-May	10-14 d	Windbone LDM in W Africa	Huesits et al. 2019
Zolotarevskyella rhytidera (Chaudoir)	Coleoptera	Carabidae	Lourdes Chamorro	2.93	0.58	Predator of agricultural pests?	Predator agricultural pest species	Generalist
Paederus sabeus Erichson	Coleoptera	Staphylinidae	Howard Frank	7.5	5.3	Agent of dermatitis in people and a predator of agricultural pests	Medically important and predatory on crop pests	generalist predator	Wet habitats: marshes, edges of lakes, streams, rice fields	Wet habitats: marshes, edges of lakes, streams, rice fields				Frank, J.H., Kanamitsu, K. 1987. Paederus, sensu latu (Coleoptera: Staphylinidae): natural history and medical importance. J. Med. Ent. 24: 155-191.
Paederus fuscipes Curtis	Coleoptera	Staphylinidae	Howard Frank	6.3	3.32	Agent of dermatitis in people and a predator of agricultural pests	Medically important and predatory on crop pests. Human infestations coincided with the local rice harvest	generalist predator	Wet habitats: marsh, edges of lakes, streams, rice fields	Wet habitats: marshes, edges of lakes, streams, rice fields		45 d @28C		https://www.ncbi.nlm.nih.gov/pmc/articles/PMC5441155/
Chaetocnema coletta Bechyn	Coleoptera	Chrysomelidae	Maurizio Biondi	2.18	1.15	Agricultural Pest	Genus is a pest of corn, sweet potato, barley, wheat, sorghum, bean, alfalfa, rye, sugarbeet. Feeds voraciously on foliage; vector plant pathogen: RYMV	generalist?	Wet vegetation and montane grasslands, absent from desert areas	moist environments				Banwo, O. et al. 2010 Newly recorded species of Chaetocnema, vector of rice yellow mottle virus in Tanzania
Berosus sp. Leach	Coleoptera	Hydrophilidae	Warren Steiner	3.05	1.7	Predators of mosquito larvae	Predator of mosquito larvae	Generalist	Aquatic: ponds, puddles, streams	Aquatic: ponds, puddles, streams	Yes: burrow into soil enter domrancy			http://www.fao.org/nr/clim/docs/clim_080502_en.pdf
Microchelonus sp. (Szépligeti)	Hymenoptera	Brachonidae	Elijah Talamas	3.16	1.02	Parasitoid of agricultural pests?	Unknown host, typically lepidopterans as Tortricidae, Gelechiidae and others	Specialist	Lepidopteran egg/caterpillar	host body
Hypotrigona sp. Cockerell	Hymenoptera	Megachillidae	Corey Smith, John Ascher (iNaturalist)	3.19	2.74	Pollinator -high importance	Frequent crop visitors in E Africa, collect nectar and pollen from almost all crop plant species.	Generalist	well distributed in the tropics in various habitats. In East Africa: grasslands, natural forests, wetlands, farmlands,	Social bees nest in soils and wood. Uganda: commonly nest on walls of old buildings and in dry wood in forests. Sometimes in termite mounds.				https://keys.lucidcentral.org/keys/v3/eafrinet/bee_genera/key/african_bee_genera/Media/Html_eafrica/Hypotrigona_bees.htm
Hydrovatus sp. Motschulsky	Coleoptera	Dytiscidae	Saverio Rocchi	2.12	1.69	Predators of mosquito larvae	Predator of mosquito larvae	Predator	Aquatic: ponds, puddles, streams	Aquatic: ponds, puddles, streams

### Sheet: Sheet1
	1	4	3600	14400
	2	4	3600	28800
	3	4	3600	43200
	4	4	3600	57600
	5	4	3600	72000
	6	4	3600	86400
	7	4	3600	100800
	8	4	3600	115200
	9	4	3600	129600
	10	4	3600	144000
	11	4
